# CryoVirusDB: A Labeled Cryo-EM Image Dataset for AI-Driven Virus Particle Picking

**DOI:** 10.1101/2023.12.25.573312

**Authors:** Rajan Gyawali, Ashwin Dhakal, Liguo Wang, Jianlin Cheng

## Abstract

With the advancements in instrumentation, image processing algorithms, and computational capabilities, single-particle electron cryo-microscopy (cryo-EM) has achieved nearly atomic resolution in determining the 3D structures of viruses. The virus structures play a crucial role in studying their biological function and advancing the development of antiviral vaccines and treatments. Despite the effectiveness of artificial intelligence (AI) in general image processing, its development for identifying and extracting virus particles from cryo-EM micrographs (images) has been hindered by the lack of manually labelled high-quality datasets. To fill the gap, we introduce CryoVirusDB, a labeled dataset containing the coordinates of expert-picked virus particles in cryo-EM micrographs. CryoVirusDB comprises 9,941 micrographs of 9 different viruses along with the coordinates of 339,398 labeled virus particles. It can be used to train and test AI and machine learning (e.g., deep learning) methods to accurately identify virus particles in cryo-EM micrographs for building atomic 3D structural models for viruses.
