## Supplementary File for "CryoVirusDB: A Labeled Cryo-EM Image Dataset for AI-Driven Virus Particle Picking"

### Sheet: Sheet1
Table S1: Intermediate metadata associated with various steps of data curation.
		Metadata for 'Manual Particle Picking'				Metadata for '2D class formation'					Metadata for initial 'select 2D' step for manually picked particles				Statistics of Template Based Picking		Metadata for 'Particle Inspection''				Metadata for Final 2D class Selection
SN	EMPAIR ID	Particle Diameter (A)	Number of Micrographs used for Manual Particle Pick	Number of Manually Picked Particles	Average picked particles/ Micrograph	Number of 2D classes	Window inner radius	Window outer radius	Re-center mask threshold	Number of iteration to anneal sigma	Number of selected 2D template class	Number of Selected Particles	Angular sampling (degrees)	Min. separation dist (diameters)	Number of Picked Particles	Total Number of Picked particles/ Micrograph	Optimum Power Score Range	NCC Score	Total Number of Particles Extracted	Extraction box size (pix)	Number of Picked True Virus Particles
1	10192	500	90	647	7.18889	20	0.85	0.99	0.2	15	11	590	5	0.5	168326	168	142506 to 357878	0.22	10234	500	9660
2	11060	550	45	304	7	20	0.85	0.99	0.2	15	14	295	5	0.5	179227	140	391838 to 551354	0.21	12562	516	11916
3	10203	400	44	746	16.9545	20	0.85	0.99	0.2	15	13	708	5	0.5	178872	179	1483 to 2069	0.25	21990	400	16601
4	10033	400	22	1033	46.9545	20	0.85	0.99	0.2	15	7	1027	5	0.5	254964	255	146542 to 256529	0.3	56048	330	55732
5	10652	392	51	280	5	25	0.85	0.99	0.2	15	14	273	5	0.5	232787	207	-749 to 1130	0.24	15787	374	11144
6	10341	400	41	416	10	25	0.85	0.99	0.2	15	19	415	5	0.5	314607	247	-465679 to -155769	0.23	30950	376	22694
7	10193	550	146	893	6.11644	20	0.85	0.99	0.2	15	10	676	5	0.5	152449	152	-148344 to 1046307	0.26	96305	550	96126
8	10205	330	28	889	31.75	20	0.85	0.99	0.2	15	9	883	5	0.5	413392	413	262326 to 330160	0.29	81204	350	81037
9	10555	600	79	578	7	40	0.85	0.99	0.2	15	22	566	5	0.5	165373	131	-1693059 to 1811091	0.14	53007	564	34488
